# Deficiency of IQCH causes male infertility in humans and mice

**DOI:** 10.1101/2023.06.23.546221

**Authors:** Tiechao Ruan, Ruixi Zhou, Yihong Yang, Junchen Guo, Chuan Jiang, Xiang Wang, Gan Shen, Siyu Dai, Suren Chen, Ying Shen

## Abstract

IQ motif-containing proteins can be recognized by calmodulin (CaM) and are essential for many biological processes. However, the role of IQ motif-containing proteins in spermatogenesis is largely unknown. In this study, we identified a loss-of-function mutation in the novel gene IQ motif-containing H (*IQCH*) in a Chinese family with male infertility characterized by a cracked flagellar axoneme and abnormal mitochondrial structure. To verify the function of IQCH, *Iqch* knockout (KO) mice were generated via CRISPR-Cas9 technology. As expected, the *Iqch* KO male mice exhibited impaired fertility, which was related to deficient acrosome activity and abnormal structures of the axoneme and mitochondria, mirroring the patient phenotypes. Mechanistically, IQCH can bind to CaM and subsequently regulate the expression of RNA-binding proteins (especially HNRPAB), which are indispensable for spermatogenesis. Overall, this study revealed the function of IQCH, expanded the role of IQ motif-containing proteins in reproductive processes, and provided important guidance for genetic counseling and genetic diagnosis of male infertility.
