## Supplementary material for "Deficiency of IQCH causes male infertility in humans and mice": Figure 5-source data 1

### Sheet: Proteins
List of 288 interactors of IQCH about LC-MS/MS analysis of mouse sperm lysates.
Accession	Protein names	Gene names	MW [kDa]	Protein score	Sequence coverage (%)	# Unique Peptides	# Peptides	# PSMs	Abundances
P23116	Eukaryotic translation initiation factor 3 subunit A	Eif3a	161.8	1983	36	46	46	57	5.49731e+08
P63260	Actin, cytoplasmic 2	Actg1	41.8	1408	63	10	19	34	2.89478e+09
P99024	Tubulin beta-5 chain	Tubb5	49.6	1252	60	4	20	33	4.90584e+08
P68372	Tubulin beta-4B chain	Tubb4b	49.8	1239	56	1	19	32	48464417
P05213	Tubulin alpha-1B chain	Tuba1b	50.1	1152	47	6	16	26	6.07905e+08
P17156	Heat shock-related 70 kDa protein 2	Hspa2	69.6	1063	35	14	18	26	3.04686e+08
Q7TMM9	Tubulin beta-2A chain	Tubb2a	49.9	1053	47	1	17	28	5651487
Q8JZQ9	Eukaryotic translation initiation factor 3 subunit B	Eif3b	91.3	1024	30	21	21	27	3.53752e+08
Q9D6F9	Tubulin beta-4A chain	Tubb4a	49.6	1022	45	1	15	27	9956072
P60229	Eukaryotic translation initiation factor 3 subunit E	Eif3e	52.2	957	46	18	18	26	3.02896e+08
P60843	Eukaryotic initiation factor 4A-I	Eif4a1	46.1	954	38	11	14	22	3.45908e+08
P05214	Tubulin alpha-3 chain	Tuba3a	49.9	945	41	3	13	21	21494015
P10126	Elongation factor 1-alpha 1	Eef1a1	50.1	912	34	10	10	21	8.4403e+08
P00342	L-lactate dehydrogenase C chain	Ldhc	35.9	902	75	15	17	23	2.73228e+08
P62737	Actin, aortic smooth muscle	Acta2	42	748	41	5	14	24	55081750
P52480	Pyruvate kinase PKM	Pkm	57.8	661	34	15	15	17	7.58484e+07
Q7TMK9	Heterogeneous nuclear ribonucleoprotein Q	Syncrip	69.6	645	18	10	10	15	8.96712e+07
Q922F4	Tubulin beta-6 chain	Tubb6	50.1	584	24	1	10	16	3.71524e+06
Q9QZD9	Eukaryotic translation initiation factor 3 subunit I	Eif3i	36.4	571	39	9	9	15	1.98186e+08
Q8R1B4	Eukaryotic translation initiation factor 3 subunit C	Eif3c	105.5	563	13	10	10	12	7.31146e+07
Q9Z2X1	Heterogeneous nuclear ribonucleoprotein F	Hnrnpf	45.7	532	25	5	7	10	28732364
P38647	Stress-70 protein, mitochondrial	Hspa9	73.4	529	24	12	12	12	4.50415e+07
P19324	Serpin H1	Serpinh1	46.5	488	33	10	10	12	8.92437e+07
Q9DCH4	Eukaryotic translation initiation factor 3 subunit F	Eif3f	38	461	28	8	8	10	8.52183e+07
P61979	Heterogeneous nuclear ribonucleoprotein K	Hnrnpk	50.9	453	24	10	10	12	46735793
Q922R8	Protein disulfide-isomerase A6	Pdia6	48.1	451	21	7	7	9	6.7143e+07
P29341	Polyadenylate-binding protein 1	Pabpc1	70.6	420	19	11	11	11	9.23171e+07
Q9Z1D1	Eukaryotic translation initiation factor 3 subunit G	Eif3g	35.6	410	35	8	8	10	190505473
P20029	Endoplasmic reticulum chaperone BiP	Hspa5	72.4	407	17	7	8	9	1.25154e+07
P63017	Heat shock cognate 71 kDa protein	Hspa8	70.8	404	14	3	7	10
P56480	ATP synthase subunit beta, mitochondrial	Atp5f1b	56.3	402	22	8	8	8	2.94299e+07
P20152	Vimentin	Vim	53.7	399	19	8	8	9	3.94325e+07
P56959	RNA-binding protein FUS	Fus	52.6	394	14	6	6	9	4.82651e+07
Q61545	RNA-binding protein EWS	Ewsr1	68.4	392	13	5	5	8	6.40462e+07
Q8BG05	Heterogeneous nuclear ribonucleoprotein A3	Hnrnpa3	39.6	389	17	5	5	9	64021431
P48774	Glutathione S-transferase Mu 5	Gstm5	26.6	383	25	5	5	7	39685063
P62806	Histone H4	H4c1	11.4	380	44	5	5	8	1.75226e+08
Q8VEK3	Heterogeneous nuclear ribonucleoprotein U	Hnrnpu	87.9	357	10	6	6	6	2.99933e+07
P09041	Phosphoglycerate kinase 2	Pgk2	44.8	346	21	8	8	9	1.41851e+07
P03987	Ig gamma-3 chain C region	Ig	43.9	344	29	7	7	11	1.28349e+08
O35737	Heterogeneous nuclear ribonucleoprotein H	Hnrnph1	49.2	329	19	5	7	8	5.69864e+07
P07901	Heat shock protein HSP 90-alpha	Hsp90aa1	84.7	324	14	4	10	10	7.07124e+07
P27786	Steroid 17-alpha-hydroxylase/17,20 lyase	Cyp17a1	57.6	300	15	7	7	8	1.75193e+07
P54071	Isocitrate dehydrogenase [NADP], mitochondrial	Idh2	50.9	292	21	8	8	8	42850209
P08730	Keratin, type I cytoskeletal 13	Krt13	47.7	268	9	1	5	6	4.52793e+06
Q9Z2C8	Y-box-binding protein 2	Ybx2	38.2	268	18	2	5	6	8411176
Q07076	Annexin A7	Anxa7	49.9	262	15	7	7	8	81136628
Q9JII5	DAZ-associated protein 1	Dazap1	43.2	262	15	4	4	4	1.95131e+07
P11499	Heat shock protein HSP 90-beta	Hsp90ab1	83.2	258	12	2	8	8	1.78202e+06
Q91VM5	RNA binding motif protein, X-linked-like-1	Rbmxl1	42.1	257	21	8	8	9	8.31904e+07
O88569	Heterogeneous nuclear ribonucleoproteins A2/B1	Hnrnpa2b1	37.4	235	15	5	5	6	2.03491e+07
Q60930	Voltage-dependent anion-selective channel protein 2	Vdac2	31.7	228	17	4	4	5	32993945
P01864	Ig gamma-2A chain C region secreted form	Ig	36.6	227	17	4	4	6	59256402
Q91VC3	Eukaryotic initiation factor 4A-III	Eif4a3	46.8	225	12	2	5	6
Q9D8E6	60S ribosomal protein L4	Rpl4	47.1	221	12	5	5	7	1.81431e+07
P32037	Solute carrier family 2, facilitated glucose transporter member 3	Slc2a3	53.4	217	7	3	3	4	1.31188e+07
Q64475	Histone H2B type 1-B	H2bc3	13.9	215	36	3	5	5	2.21744e+08
O70325	Phospholipid hydroperoxide glutathione peroxidase	Gpx4	22.2	215	22	4	4	5	1.24678e+07
P01837	Immunoglobulin kappa constant	Igkc	11.9	213	69	5	5	6	5.48884e+07
P62960	Y-box-binding protein 1	Ybx1	35.7	209	16	1	4	5
Q99JY0	Trifunctional enzyme subunit beta, mitochondrial	Hadhb	51.4	198	11	5	5	6	1.52601e+07
P47911	60S ribosomal protein L6	Rpl6	33.5	196	17	5	5	5	5.09518e+07
O08583	THO complex subunit 4	Alyref	26.9	195	22	4	4	4	3.07137e+07
P16858	Glyceraldehyde-3-phosphate dehydrogenase	Gapdh	35.8	194	16	2	4	5	5.01735e+07
Q61879	Myosin-10	Myh10	228.9	191	3	2	6	6	3.01141e+06
O08638	Myosin-11	Myh11	226.9	190	4	3	7	7	23336309
Q61656	Probable ATP-dependent RNA helicase DDX5	Ddx5	69.2	176	7	4	4	4	7915809
P01872	Immunoglobulin heavy constant mu	Ighm	49.9	173	10	4	4	4	1.96612e+07
Q8BFR5	Elongation factor Tu, mitochondrial	Tufm	49.5	173	11	5	5	5	2.8743e+07
P80314	T-complex protein 1 subunit beta	Cct2	57.4	170	12	4	4	4	7.17984e+06
Q60931	Voltage-dependent anion-selective channel protein 3	Vdac3	30.7	170	7	2	2	3	1.30854e+07
Q9DB77	Cytochrome b-c1 complex subunit 2, mitochondrial	Uqcrc2	48.2	169	13	4	4	4	6924984
P07724	Albumin	Alb	68.6	168	6	3	3	4	5.30946e+07
P42208	Septin-2	Septin2	41.5	167	15	5	5	6	2.76079e+07
Q9R112	Sulfide:quinone oxidoreductase, mitochondrial	Sqor	50.3	167	7	2	2	2	5.37393e+06
P80318	T-complex protein 1 subunit gamma	Cct3	60.6	165	7	4	4	4	5.7663e+06
P14148	60S ribosomal protein L7	Rpl7	31.4	164	14	4	4	4	1.58212e+07
Q03265	ATP synthase subunit alpha, mitochondrial	Atp5f1a	59.7	161	10	5	5	5	2.98923e+07
P62827	GTP-binding nuclear protein Ran	Ran	24.4	160	21	4	4	4	32809955
Q8VC30	Triokinase/FMN cyclase	Tkfc	59.7	159	9	4	4	4	7.93717e+06
P70696	Histone H2B type 1-A	H2bc1	14.2	156	35	2	4	4	7160667
Q9CXY6	Interleukin enhancer-binding factor 2	Ilf2	43	153	11	4	4	4	7.26116e+06
Q9D8N0	Elongation factor 1-gamma	Eef1g	50	153	8	4	4	5	2.07618e+07
Q9WUM5	Succinate--CoA ligase [ADP/GDP-forming] subunit alpha, mitochondrial	Suclg1	36.1	151	11	3	3	4	6.47352e+06
Q9DCN2	NADH-cytochrome b5 reductase 3	Cyb5r3	34.1	149	14	3	3	3	3.27987e+07
Q9JMI7	Testis-expressed protein 101	Tex101	27	146	6	1	1	2	2.83438e+06
O55131	Septin-7	Septin7	50.5	146	12	5	5	5	2.57999e+07
Q64467	Glyceraldehyde-3-phosphate dehydrogenase, testis-specific	Gapdhs	47.6	144	8	1	3	4
P47963	60S ribosomal protein L13	Rpl13	24.3	143	14	3	3	3	8.48983e+06
P10649	Glutathione S-transferase Mu 1	Gstm1	26	142	15	3	3	3	5.92757e+06
P43275	Histone H1.1	H1-1	21.8	139	19	2	2	4	3.03e+07
Q3V132	ADP/ATP translocase 4	Slc25a31	35.2	138	12	4	4	4	1.22717e+07
P42932	T-complex protein 1 subunit theta	Cct8	59.5	135	7	3	3	3	7.03667e+06
Q8R127	Saccharopine dehydrogenase-like oxidoreductase	Sccpdh	47.1	134	8	2	2	2
O55222	Integrin-linked protein kinase	Ilk	51.3	134	11	5	5	5	1.27434e+07
P01867	Ig gamma-2B chain C region	Igh-3	44.2	130	11	4	4	4	4.15834e+07
P00405	Cytochrome c oxidase subunit 2	Mtco2	26	128	16	3	3	4	1.37874e+07
P01797	Ig heavy chain V-III region U61	Ig	12.7	125	24	2	2	2	1.78531e+07
P11983	T-complex protein 1 subunit alpha	Tcp1	60.4	124	11	5	5	5	1.41804e+07
P06151	L-lactate dehydrogenase A chain	Ldha	36.5	124	10	1	3	3	1.48075e+06
Q9JMB7	Piwi-like protein 1	Piwil1	98.5	121	4	4	4	4	7.81571e+06
Q62095	ATP-dependent RNA helicase DDX3Y	Ddx3y	73.4	121	5	3	3	3	7.86493e+06
Q8BWY3	Eukaryotic peptide chain release factor subunit 1	Etf1	49	119	8	3	3	3	5.95332e+06
Q921F2	TAR DNA-binding protein 43	Tardbp	44.5	114	7	2	2	2	2.20122e+06
Q62419	Endophilin-A2	Sh3gl1	41.5	111	11	3	3	3	6.17382e+06
P45376	Aldo-keto reductase family 1 member B1	Akr1b1	35.7	110	8	3	3	3	1.3866e+07
Q9CR57	60S ribosomal protein L14	Rpl14	23.5	109	12	2	2	2	1.60932e+07
P01679	Ig kappa chain V-VI region J539	Ig	11.5	108	17	1	1	1	2.71355e+06
Q9Z2I9	Succinate--CoA ligase [ADP-forming] subunit beta, mitochondrial	Sucla2	50.1	107	7	3	3	4	8.96928e+06
P01631	Ig kappa chain V-II region 26-10	Ig	12.3	104	18	2	2	2	20032469
P01942	Hemoglobin subunit alpha	Hba	15.1	102	19	2	2	2	9.35354e+06
P51881	ADP/ATP translocase 2	Slc25a5	32.9	100	10	1	3	3	2684656
P01644	Ig kappa chain V-V region HP R16.7	Ig	11.9	98	17	1	1	1
Q91W59	RNA-binding motif, single-stranded-interacting protein 1	Rbms1	44	98	7	2	2	2	7.24938e+06
Q9DCL9	Multifunctional protein ADE2	Paics	47	97	4	1	1	2	1.35946e+06
P62908	40S ribosomal protein S3	Rps3	26.7	97	9	2	2	2	7.04917e+06
P61205	ADP-ribosylation factor 3	Arf3	20.6	97	14	2	2	2	6690035
P80315	T-complex protein 1 subunit delta	Cct4	58	96	5	2	2	2	6.74252e+06
Q6ZWN5	40S ribosomal protein S9	Rps9	22.6	96	9	2	2	2
Q64523	Histone H2A type 2-C	H2ac20	14	96	20	1	2	3	61325721
P27661	Histone H2AX	H2ax	15.1	95	21	1	2	3	6.19157e+06
Q8VC70	RNA-binding motif, single-stranded-interacting protein 2	Rbms2	40.7	94	6	2	2	2	6.30373e+06
P63101	14-3-3 protein zeta/delta	Ywhaz	27.8	94	6	1	1	1	1.56535e+06
P35980	60S ribosomal protein L18	Rpl18	21.6	91	12	2	2	2	15436533
Q60668	Heterogeneous nuclear ribonucleoprotein D0	Hnrnpd	38.3	91	10	2	3	3	20049663
P48962	ADP/ATP translocase 1	Slc25a4	32.9	89	12	2	4	4	1.69431e+07
P56546	C-terminal-binding protein 2	Ctbp2	48.9	89	4	2	2	2	7.31328e+06
Q8C2Q3	RNA-binding protein 14	Rbm14	69.4	88	4	2	2	2	4.62059e+06
Q9CY57	Chromatin target of PRMT1 protein	Chtop	26.6	88	10	2	2	2	1.37087e+06
P80313	T-complex protein 1 subunit eta	Cct7	59.6	86	4	2	2	2	6.97454e+06
P21107	Tropomyosin alpha-3 chain	Tpm3	33	85	6	2	2	2	8.11867e+06
Q62188	Dihydropyrimidinase-related protein 3	Dpysl3	61.9	85	6	2	2	2	929273
P27659	60S ribosomal protein L3	Rpl3	46.1	83	5	2	2	2	6.00044e+06
Q9Z130	Heterogeneous nuclear ribonucleoprotein D-like	Hnrnpdl	33.5	83	8	1	2	2
P62264	40S ribosomal protein S14	Rps14	16.3	83	16	2	2	2	5.18793e+06
P08113	Endoplasmin	Hsp90b1	92.4	82	2	2	2	3	7.79347e+06
P48036	Annexin A5	Anxa5	35.7	80	5	1	1	1	648688
Q501J6	Probable ATP-dependent RNA helicase DDX17	Ddx17	72.4	80	2	1	1	1	1.09442e+06
Q80X73	Protein pelota homolog	Pelo	43.3	77	4	1	1	1
Q9QYJ0	DnaJ homolog subfamily A member 2	Dnaja2	45.7	76	10	3	3	3	1.17336e+07
Q9DCD0	6-phosphogluconate dehydrogenase, decarboxylating	Pgd	53.2	75	3	1	1	1	892620
P27773	Protein disulfide-isomerase A3	Pdia3	56.6	74	6	3	3	3	7.07541e+06
Q8VDD5	Myosin-9	Myh9	226.2	74	2	1	3	3	1.14052e+06
Q62465	Synaptic vesicle membrane protein VAT-1 homolog	Vat1	43.1	74	6	2	2	2	3.91552e+06
P12970	60S ribosomal protein L7a	Rpl7a	30	73	5	1	1	1	5762055
P14131	40S ribosomal protein S16	Rps16	16.4	73	12	2	2	2	7311427
Q922B2	Aspartate--tRNA ligase, cytoplasmic	Dars1	57.1	72	4	2	2	2	2.81119e+06
P19253	60S ribosomal protein L13a	Rpl13a	23.4	72	8	2	2	2	9.55958e+06
P62984	Ubiquitin-60S ribosomal protein L40	Uba52	14.7	72	20	2	2	2	6744381
Q8VEM8	Phosphate carrier protein, mitochondrial	Slc25a3	39.6	71	6	2	2	2	1.88553e+06
Q60854	Serpin B6	Serpinb6	42.6	70	3	1	1	1	1.91821e+06
P32067	Lupus La protein homolog	Ssb	47.7	70	3	1	1	1
Q9CY58	Plasminogen activator inhibitor 1 RNA-binding protein	Serbp1	44.7	69	4	1	1	1
Q80YT5	Spermatogenesis-associated protein 20	Spata20	88.4	69	2	2	2	2	7.62715e+06
P28301	Protein-lysine 6-oxidase	Lox	46.7	68	4	2	2	2	18064520
P31938	Dual specificity mitogen-activated protein kinase kinase 1	Map2k1	43.4	67	4	2	2	2	2.87914e+06
Q9Z1N5	Spliceosome RNA helicase Ddx39b	Ddx39b	49	67	5	2	2	2	2.92336e+06
P46638	Ras-related protein Rab-11B	Rab11b	24.5	67	10	2	2	2	7.21732e+06
O88844	Isocitrate dehydrogenase [NADP] cytoplasmic	Idh1	46.6	67	6	2	2	2	1.16219e+07
P62702	40S ribosomal protein S4, X isoform	Rps4x	29.6	66	6	2	2	2
P62301	40S ribosomal protein S13	Rps13	17.2	65	17	2	2	2	3.86824e+06
Q61187	Tumor susceptibility gene 101 protein	Tsg101	44.1	65	6	2	2	2	12606141
P07356	Annexin A2	Anxa2	38.7	64	8	2	2	2	3.13651e+06
Q8CC88	von Willebrand factor A domain-containing protein 8	Vwa8	213.3	64	1	2	2	2	1.6773e+06
P01756	Ig heavy chain V region MOPC 104E	Ig	13	63	16	1	1	1	5.72732e+06
P47915	60S ribosomal protein L29	Rpl29	17.6	63	14	2	2	2	10234473
P01635	Ig kappa chain V-V region K2 (Fragment)	Ig	12.6	63	11	1	1	1	8888933
P14115	60S ribosomal protein L27a	Rpl27a	16.6	62	7	1	1	1	9113925
Q61999	Outer dense fiber protein 1	Odf1	27.5	61	4	1	1	1	3.09661e+06
Q8VIJ6	Splicing factor, proline- and glutamine-rich	Sfpq	75.4	61	2	1	1	1	3.40297e+06
Q8K2B3	Succinate dehydrogenase [ubiquinone] flavoprotein subunit, mitochondrial	Sdha	72.5	61	2	1	1	1	632003
Q7TNC4	Putative RNA-binding protein Luc7-like 2	Luc7l2	46.6	61	4	1	1	1	1.56086e+06
P61255	60S ribosomal protein L26	Rpl26	17.2	60	11	2	2	2	3.51179e+06
P35550	rRNA 2'-O-methyltransferase fibrillarin	Fbl	34.3	60	10	2	2	2
Q8BWT1	3-ketoacyl-CoA thiolase, mitochondrial	Acaa2	41.8	59	4	2	2	2	1.72349e+06
P62862	40S ribosomal protein S30	Fau	6.6	59	17	1	1	1	8428643
P84099	60S ribosomal protein L19	Rpl19	23.5	58	5	1	1	1	13071606
Q8BKC5	Importin-5	Ipo5	123.5	57	2	1	1	1	1.00283e+06
Q9R111	Guanine deaminase	Gda	51	57	5	2	2	2	5.0238e+06
Q9DBG6	Dolichyl-diphosphooligosaccharide--protein glycosyltransferase subunit 2	Rpn2	69	57	2	1	1	1	1.02912e+06
Q9CYI4	Putative RNA-binding protein Luc7-like 1	Luc7l	43.9	57	4	1	1	1
P17897	Lysozyme C-1	Lyz1	16.8	56	8	1	1	1	54134000
P01901	H-2 class I histocompatibility antigen, K-B alpha chain	H2-K1	41.3	55	3	1	1	1	2033962
P63037	DnaJ homolog subfamily A member 1	Dnaja1	44.8	55	3	1	1	1	4.35502e+06
Q8BFZ9	Erlin-2	Erlin2	37.8	55	7	2	2	2	4985285
Q8R081	Heterogeneous nuclear ribonucleoprotein L	Hnrnpl	63.9	54	2	1	1	1
P70190	F-actin-capping protein subunit alpha-3	Capza3	34.9	54	6	1	1	1	670149
Q9QZE5	Coatomer subunit gamma-1	Copg1	97.5	54	1	1	1	1
P25444	40S ribosomal protein S2	Rps2	31.2	53	6	2	2	2	5438062
P47962	60S ribosomal protein L5	Rpl5	34.4	53	6	2	2	2	3.98405e+06
Q8CHH9	Septin-8	Septin8	49.8	52	2	1	1	2	5.69067e+06
P01869	Ig gamma-1 chain C region, membrane-bound form	Ighg1	43.4	51	5	2	2	2	2.46204e+07
Q8K386	Ras-related protein Rab-15	Rab15	24.3	51	5	1	1	1	6348386
Q9CPR4	60S ribosomal protein L17	Rpl17	21.4	51	5	1	1	1	2579440
P54869	Hydroxymethylglutaryl-CoA synthase, mitochondrial	Hmgcs2	56.8	50	4	2	2	2	8.88631e+06
Q61990	Poly(rC)-binding protein 2	Pcbp2	38.2	50	3	1	1	1
P80316	T-complex protein 1 subunit epsilon	Cct5	59.6	50	2	1	1	1	3.01969e+06
Q9QZ82	Cholesterol side-chain cleavage enzyme, mitochondrial	Cyp11a1	60.3	49	3	1	1	1
Q07133	Histone H1t	H1-6	21.5	49	6	1	1	1	13034831
P28653	Biglycan	Bgn	41.6	49	3	1	1	1	1.63859e+06
Q9D2G2	Dihydrolipoyllysine-residue succinyltransferase component of 2-oxoglutarate dehydrogenase complex, mitochondrial	Dlst	49	48	2	1	1	1
Q9R0X4	Acyl-coenzyme A thioesterase 9, mitochondrial	Acot9	50.5	48	3	1	1	1	783664
P62754	40S ribosomal protein S6	Rps6	28.7	48	5	1	1	1
Q9JJK2	LanC-like protein 2	Lancl2	50.7	48	2	1	1	1	2.33075e+06
P39749	Flap endonuclease 1	Fen1	42.3	48	3	1	1	1	1.39097e+06
A2BGH0	BPI fold-containing family B member 4	Bpifb4	65.7	47	1	1	1	1	2.52441e+06
P14869	60S acidic ribosomal protein P0	Rplp0	34.2	47	3	1	1	1	1.46265e+06
P62751	60S ribosomal protein L23a	Rpl23a	17.7	47	7	1	1	1	3344806
P60867	40S ribosomal protein S20	Rps20	13.4	47	9	1	1	1
Q99LC3	NADH dehydrogenase [ubiquinone] 1 alpha subcomplex subunit 10, mitochondrial	Ndufa10	40.6	46	3	1	1	1	1.79663e+06
Q91YT0	NADH dehydrogenase [ubiquinone] flavoprotein 1, mitochondrial	Ndufv1	50.8	46	2	1	1	1	2233860
P01786	Ig heavy chain V region MOPC 47A	Ig	13	45	8	1	1	1	4218681
Q9CQQ7	ATP synthase F(0) complex subunit B1, mitochondrial	Atp5pb	28.9	44	3	1	1	1	3251175
O09167	60S ribosomal protein L21	Rpl21	18.6	44	9	1	1	1
Q99020	Heterogeneous nuclear ribonucleoprotein A/B	Hnrnpab	30.8	44	3	1	1	1	1.69763e+06
P68040	Receptor of activated protein C kinase 1	Rack1	35.1	44	4	1	1	1	1.63999e+06
Q9D0M5	Dynein light chain 2, cytoplasmic	Dynll2	10.3	44	12	1	1	1	2945927
Q91Z31	Polypyrimidine tract-binding protein 2	Ptbp2	57.5	43	3	2	2	2	3.46924e+06
Q99JI6	Ras-related protein Rap-1b	Rap1b	20.8	43	11	2	2	2
Q9D7H3	RNA 3'-terminal phosphate cyclase	RtcA	39.2	42	4	1	1	1	832701
Q9CZM2	60S ribosomal protein L15	Rpl15	24.1	42	3	1	1	1	2.34463e+06
P35979	60S ribosomal protein L12	Rpl12	17.8	42	5	1	1	1
Q9Z329	Inositol 1,4,5-trisphosphate receptor type 2	Itpr2	307.3	41	0	1	1	1	6.2617e+06
Q8K310	Matrin-3	Matr3	94.6	40	2	1	1	1	940272
Q61508	Extracellular matrix protein 1	Ecm1	62.8	40	2	1	1	1	1.24316e+06
Q9WUL7	ADP-ribosylation factor-like protein 3	Arl3	20.5	40	6	1	1	1	2870618
Q9JKR6	Hypoxia up-regulated protein 1	Hyou1	111.1	40	1	1	1	1	2747307
P98086	Complement C1q subcomponent subunit A	C1qa	26	40	6	1	1	1	1.12517e+06
P15626	Glutathione S-transferase Mu 2	Gstm2	25.7	39	7	1	1	1
P05064	Fructose-bisphosphate aldolase A	Aldoa	39.3	39	4	1	1	1	2.15159e+06
O54734	Dolichyl-diphosphooligosaccharide--protein glycosyltransferase 48 kDa subunit	Ddost	49	38	2	1	1	1	4.0971e+06
Q91YQ5	Dolichyl-diphosphooligosaccharide--protein glycosyltransferase subunit 1	Rpn1	68.5	38	1	1	1	1	1652551
Q9CY66	H/ACA ribonucleoprotein complex subunit 1	Gar1	23.5	38	4	1	1	1	16716737
Q6PHN9	Ras-related protein Rab-35	Rab35	23	38	5	1	1	1	6.15535e+06
P01791	Ig heavy chain V region HPCM6	Ig	13.9	38	11	1	1	1	4.73933e+06
P80317	T-complex protein 1 subunit zeta	Cct6a	58	38	2	1	1	1	951055
P29387	Guanine nucleotide-binding protein subunit beta-4	Gnb4	37.4	38	3	1	1	1
Q9Z1X4	Interleukin enhancer-binding factor 3	Ilf3	96	38	1	1	1	1	1.41022e+06
P00397	Cytochrome c oxidase subunit 1	Mtco1	56.9	38	3	1	1	1	1644287
Q8K0G8	Epithelial splicing regulatory protein 2	Esrp2	77.3	37	1	1	1	1	3.618e+06
P35486	Pyruvate dehydrogenase E1 component subunit alpha, somatic form, mitochondrial	Pdha1	43.2	37	2	1	1	1	2.7952e+06
Q8CJI4	Testis-specific H1 histone	H1-7	44.4	37	3	1	1	1
P08071	Lactotransferrin	Ltf	77.8	37	1	1	1	1	5425532
P97351	40S ribosomal protein S3a	Rps3a	29.9	36	4	1	1	1	3243450
Q91V12	Cytosolic acyl coenzyme A thioester hydrolase	Acot7	42.5	36	3	1	1	1
P07978	Protamine-2	Prm2	13.6	36	15	1	1	1	447782
O35129	Prohibitin-2	Phb2	33.3	36	4	1	1	1	851559
Q02105	Complement C1q subcomponent subunit C	C1qc	26	36	7	1	1	1
P84244	Histone H3.3	H3-3a	15.3	35	24	1	1	1
Q9QXA5	U6 snRNA-associated Sm-like protein LSm4	Lsm4	15.1	35	5	1	1	1	165684128
O89112	Glutathione S-transferase LANCL1	Lancl1	45.3	35	2	1	1	1	1671037
Q9DA79	Dipeptidase 3	Dpep3	54.2	35	2	1	1	1	2.12377e+06
P61082	NEDD8-conjugating enzyme Ubc12	Ube2m	20.9	35	6	1	1	1	3.54434e+06
P62855	40S ribosomal protein S26	Rps26	13	35	8	1	1	1	4.92497e+06
P28798	Progranulin	Grn	63.4	35	2	1	1	1	2393041
P62082	40S ribosomal protein S7	Rps7	22.1	34	6	1	1	1	2.69296e+06
Q00PI9	Heterogeneous nuclear ribonucleoprotein U-like protein 2	Hnrnpul2	84.9	34	1	1	1	1	2342628
Q8BMD8	Calcium-binding mitochondrial carrier protein SCaMC-1	Slc25a24	52.9	34	2	1	1	1	1.87495e+06
P26369	Splicing factor U2AF 65 kDa subunit	U2af2	53.5	34	2	1	1	1	1.16787e+06
P17182	Alpha-enolase	Eno1	47.1	34	1	1	1	1	2.58541e+06
Q68FD5	Clathrin heavy chain 1	Cltc	191.4	34	1	1	1	1	1.6604e+06
Q8BMF4	Dihydrolipoyllysine-residue acetyltransferase component of pyruvate dehydrogenase complex, mitochondrial	Dlat	67.9	34	2	1	1	1
Q91XA2	Golgi membrane protein 1	Golm1	44.3	34	2	1	1	1	43130536
P35700	Peroxiredoxin-1	Prdx1	22.2	33	4	1	1	1
Q91WK2	Eukaryotic translation initiation factor 3 subunit H	Eif3h	39.8	33	3	1	1	1	2.58588e+06
Q8R105	Vacuolar protein sorting-associated protein 37C	Vps37c	38.4	33	3	1	1	1
P14685	26S proteasome non-ATPase regulatory subunit 3	Psmd3	60.7	33	2	1	1	1	1.45946e+06
P70122	Ribosome maturation protein SBDS	Sbds	28.8	33	3	1	1	1	549460
O55112	AF4/FMR2 family member 2	Aff2	140.1	33	1	1	1	1	3.06938e+06
P70318	Nucleolysin TIAR	Tial1	43.4	32	3	1	1	1	1.94452e+06
P84104	Serine/arginine-rich splicing factor 3	Srsf3	19.3	32	5	1	1	1	1.82121e+06
Q9D2M8	Ubiquitin-conjugating enzyme E2 variant 2	Ube2v2	16.4	32	5	1	1	1	3.11569e+06
P62849	40S ribosomal protein S24	Rps24	15.4	32	9	1	1	1
P54823	Probable ATP-dependent RNA helicase DDX6	Ddx6	54.2	31	3	1	1	1	1.79814e+06
Q9D051	Pyruvate dehydrogenase E1 component subunit beta, mitochondrial	Pdhb	38.9	31	4	1	1	1
P54775	26S proteasome regulatory subunit 6B	Psmc4	47.4	31	2	1	1	1	2.07134e+06
Q8C4J0	Coiled-coil domain-containing protein 60	Ccdc60	62.9	31	1	1	1	1	1750961
Q91VN4	MICOS complex subunit Mic25	Chchd6	29.8	31	4	1	1	1	611479
A2AKX3	Probable helicase senataxin	Setx	297.4	31	0	1	1	1	3.34892e+06
Q62448	Eukaryotic translation initiation factor 4 gamma 2	Eif4g2	102	31	1	1	1	1	932433
P68433	Histone H3.1	H3c1	15.4	31	24	1	1	1
Q62241	U1 small nuclear ribonucleoprotein C	Snrpc	17.4	30	11	1	1	1	1.07688e+06
P68254	14-3-3 protein theta	Ywhaq	27.8	29	6	1	1	1	1.37014e+06
Q9CR68	Cytochrome b-c1 complex subunit Rieske, mitochondrial	Uqcrfs1	29.3	29	3	1	1	1	3.36775e+06
P01845	Ig lambda-3 chain C region	Iglc3	11.4	28	17	1	1	1
P0DP27	Calmodulin-2	Calm2	16.8	28	6	1	1	1
P27048	Small nuclear ribonucleoprotein-associated protein B	Snrpb	23.6	27	3	1	1	1	714371
Q61206	Platelet-activating factor acetylhydrolase IB subunit alpha2	Pafah1b2	25.6	27	4	1	1	1	1.02696e+06
